# The KRAB-Zinc Finger protein ZKSCAN3 represses enhancers via embedded retrotransposons

**DOI:** 10.1101/2025.01.30.635440

**Authors:** Daniel Moore, Eugenia Wong, Charles Arnal, Stefan Schoenfelder, Mikhail Spivakov, Simon Andrews, Maria A. Christophorou

## Abstract

Gene *cis*-regulatory sequences are increasingly recognised as containing “domesticated” transposable elements that impact their function. The KRAB Zinc Finger Protein (KZFP) family of transcription factors is typically associated with transposable element silencing through establishment of heterochromatin. Here, using acute protein depletion in embryonic stem cells, we reveal that the KZFP ZKSCAN3 represses enhancer activity through targeting enhancer-embedded retrotransposons and that ZKSCAN3-mediated repression does not rely on the induction of heterochromatin. ZKSCAN3, which exhibits strong genetic association with the neurodevelopmental disorder schizophrenia, operates during neural differentiation and is necessary for proper cell specification and expression of genes that regulate axon guidance, neuronal motility and pathfinding. These findings define ZKSCAN3 as an enhancer regulator and uncover a heterochromatin-independent KZFP. Additionally, they exemplify how a KZFP epigenetically regulates enhancers in a native setting and highlight how transposable elements and their KZFP binders have shaped gene expression networks.
