## Supplementary material for "The KRAB-Zinc Finger protein ZKSCAN3 represses enhancers via embedded retrotransposons": Table S3

symbol	hgnc_id	entities_disease_ontology_id_version	entities_disease_ontology_name	entities_category
ADNP	HGNC:15766	OMIM:615873	Helsmoortel-van der Aa syndrome	Definitive
EP300	HGNC:3373	OMIM:613684	Rubinstein-Taybi syndrome 2	Definitive
EP300	HGNC:3373	OMIM:618333	Menke-Hennekam syndrome 2	Moderate
GTF2E2	HGNC:4651	OMIM:616943	Trichothiodystrophy 6, nonphotosensitive	Definitive
GTF3C1	HGNC:4664	MONDO:0001071	intellectual disability	Limited
KDM1A	HGNC:29079	OMIM:616728	Cleft palate, psychomotor retardation, and distinctive facial features	Definitive
NACC1	HGNC:20967	OMIM:617393	Neurodevelopmental disorder with epilepsy, cataracts, feeding difficulties, and delayed brain myelination	Definitive
NSD1	HGNC:14234	OMIM:117550	Sotos syndrome	Definitive
POGZ	HGNC:18801	OMIM:616364	White-Sutton syndrome	Definitive
RNF220	HGNC:25552	OMIM:619688	Leukodystrophy, hypomyelinating, 23, with ataxia, deafness, liver dysfunction, and dilated cardiomyopathy	Definitive
SALL1	HGNC:10524	OMIM:107480_2	Townes-Brocks syndrome 1	Definitive
ZMYM2	HGNC:12989	OMIM:619522	Neurodevelopmental-craniofacial syndrome with variable renal and cardiac abnormalities	Definitive
ZMYM3	HGNC:13054	MONDO:0001071	intellectual disability	Definitive
ZMYM5	HGNC:13029	MONDO:0001071	intellectual disability	Limited
