## Supplementary material for "The KRAB-Zinc Finger protein ZKSCAN3 represses enhancers via embedded retrotransposons": Table S4

### Sheet: downregulated
source	term_name	term_id	adjusted_p_value
GO:MF	cuprous ion binding	GO:1903136	0.00489236
GO:MF	DNA-binding transcription activator activity, RNA polymerase II-specific	GO:0001228	0.00588957
GO:MF	DNA-binding transcription activator activity	GO:0001216	0.00667996
GO:BP	anterior/posterior pattern specification	GO:0009952	1.86e-09
GO:BP	pattern specification process	GO:0007389	1.35e-07
GO:BP	embryonic skeletal system development	GO:0048706	1.48e-07
GO:BP	regionalization	GO:0003002	2.61e-07
GO:BP	embryonic skeletal system morphogenesis	GO:0048704	2.839e-06
GO:BP	skeletal system morphogenesis	GO:0048705	8.6281e-05
GO:BP	embryonic organ morphogenesis	GO:0048562	0.0001458
GO:BP	skeletal system development	GO:0001501	0.0002786
GO:BP	embryonic organ development	GO:0048568	0.00029928
GO:BP	chordate embryonic development	GO:0043009	0.00090246
GO:BP	embryo development ending in birth or egg hatching	GO:0009792	0.00135604
GO:BP	axon development	GO:0061564	0.00141687
GO:BP	embryonic morphogenesis	GO:0048598	0.00169386
GO:BP	axonogenesis	GO:0007409	0.00209719
GO:BP	neuron projection morphogenesis	GO:0048812	0.00354742
GO:BP	plasma membrane bounded cell projection morphogenesis	GO:0120039	0.00476656
GO:BP	cell projection morphogenesis	GO:0048858	0.00521807
GO:BP	central nervous system neuron differentiation	GO:0021953	0.00986361
GO:BP	axon guidance	GO:0007411	0.0129838
GO:BP	neuron projection guidance	GO:0097485	0.0129838
GO:BP	regulation of synaptic transmission, cholinergic	GO:0032222	0.0139226
GO:BP	cell morphogenesis involved in neuron differentiation	GO:0048667	0.0305362
GO:BP	cellular anatomical entity morphogenesis	GO:0032989	0.0310485
GO:BP	generation of precursor metabolites and energy	GO:0006091	0.0338314
GO:BP	embryonic forelimb morphogenesis	GO:0035115	0.0477301
GO:BP	medial motor column neuron differentiation	GO:0021526	0.0484634
GO:CC	cell body	GO:0044297	0.00332504
GO:CC	distal axon	GO:0150034	0.0060023
GO:CC	axon	GO:0030424	0.0156787
GO:CC	clathrin-sculpted acetylcholine transport vesicle membrane	GO:0060201	0.0249925
GO:CC	clathrin-sculpted acetylcholine transport vesicle	GO:0060200	0.0249925
KEGG	Glycolysis / Gluconeogenesis	KEGG:00010	0.0242584
REAC	Acetylcholine Neurotransmitter Release Cycle	REAC:R-HSA-264642	0.0345679
WP	Photodynamic therapy induced HIF 1 survival signaling	WP:WP3614	0.00094925
WP	Aerobic glycolysis	WP:WP4629	0.0117365
WP	Cori cycle	WP:WP1946	0.0353525
TF	Factor: ZNF324; motif: KNTCAAACCATCCTTNNCTKSCN; match class: 1	TF:M10109_1	0.049136

### Sheet: upregulated
source	term_name	term_id	adjusted_p_value
GO:MF	growth factor binding	GO:0019838	3.08185e-07
GO:MF	extracellular matrix binding	GO:0050840	0.00106294
GO:MF	extracellular matrix structural constituent	GO:0005201	0.00194315
GO:MF	glycosaminoglycan binding	GO:0005539	0.00369484
GO:MF	transmembrane receptor protein kinase activity	GO:0019199	0.00481346
GO:MF	Wnt receptor activity	GO:0042813	0.00652786
GO:MF	collagen binding	GO:0005518	0.0245437
GO:MF	cytokine binding	GO:0019955	0.0275028
GO:MF	sulfur compound binding	GO:1901681	0.0295172
GO:MF	mannosyl-oligosaccharide mannosidase activity	GO:0015924	0.0355713
GO:MF	icosatetraenoic acid binding	GO:0050543	0.0355713
GO:MF	leukemia inhibitory factor receptor activity	GO:0004923	0.0495298
GO:BP	blood vessel morphogenesis	GO:0048514	1.6172e-14
GO:BP	tube morphogenesis	GO:0035239	5.67487e-14
GO:BP	angiogenesis	GO:0001525	8.30394e-14
GO:BP	vasculature development	GO:0001944	1.01953e-13
GO:BP	enzyme-linked receptor protein signaling pathway	GO:0007167	2.57787e-13
GO:BP	regulation of cell migration	GO:0030334	4.1457e-13
GO:BP	blood vessel development	GO:0001568	1.31958e-12
GO:BP	tissue morphogenesis	GO:0048729	3.48089e-11
GO:BP	morphogenesis of an epithelium	GO:0002009	6.8018e-10
GO:BP	external encapsulating structure organization	GO:0045229	1.67259e-09
GO:BP	extracellular matrix organization	GO:0030198	1.67259e-09
GO:BP	lung development	GO:0030324	1.72703e-09
GO:BP	extracellular structure organization	GO:0043062	1.888e-09
GO:BP	respiratory tube development	GO:0030323	2.1446e-09
GO:BP	renal system development	GO:0072001	3.99962e-09
GO:BP	cellular response to growth factor stimulus	GO:0071363	4.21598e-09
GO:BP	response to growth factor	GO:0070848	1.08459e-08
GO:BP	respiratory system development	GO:0060541	1.23986e-08
GO:BP	gastrulation	GO:0007369	1.68022e-08
GO:BP	kidney development	GO:0001822	1.78477e-08
GO:BP	digestive tract development	GO:0048565	1.8144e-08
GO:BP	positive regulation of locomotion	GO:0040017	2.07764e-08
GO:BP	embryonic morphogenesis	GO:0048598	4.77137e-08
GO:BP	formation of primary germ layer	GO:0001704	6.7992e-08
GO:BP	digestive system development	GO:0055123	7.24466e-08
GO:BP	epithelial cell differentiation	GO:0030855	9.47429e-08
GO:BP	regulation of anatomical structure morphogenesis	GO:0022603	1.36072e-07
GO:BP	positive regulation of cell migration	GO:0030335	1.40431e-07
GO:BP	regulation of angiogenesis	GO:0045765	1.51539e-07
GO:BP	regulation of vasculature development	GO:1901342	2.07972e-07
GO:BP	regulation of cellular response to growth factor stimulus	GO:0090287	2.83418e-07
GO:BP	positive regulation of cell motility	GO:2000147	3.92431e-07
GO:BP	positive regulation of cell differentiation	GO:0045597	7.32792e-07
GO:BP	regulation of cell adhesion	GO:0030155	9.101e-07
GO:BP	endoderm formation	GO:0001706	1.56587e-06
GO:BP	regulation of BMP signaling pathway	GO:0030510	1.90188e-06
GO:BP	BMP signaling pathway	GO:0030509	2.00079e-06
GO:BP	response to BMP	GO:0071772	5.42458e-06
GO:BP	cellular response to BMP stimulus	GO:0071773	5.42458e-06
GO:BP	eye development	GO:0001654	5.64877e-06
GO:BP	visual system development	GO:0150063	6.32541e-06
GO:BP	negative regulation of cell population proliferation	GO:0008285	6.78015e-06
GO:BP	sensory system development	GO:0048880	7.62196e-06
GO:BP	sensory organ development	GO:0007423	7.90034e-06
GO:BP	regulation of transmembrane receptor protein serine/threonine kinase signaling pathway	GO:0090092	8.13483e-06
GO:BP	endoderm development	GO:0007492	8.5756e-06
GO:BP	ameboidal-type cell migration	GO:0001667	9.85293e-06
GO:BP	transmembrane receptor protein serine/threonine kinase signaling pathway	GO:0007178	1.08398e-05
GO:BP	positive regulation of cell adhesion	GO:0045785	1.27468e-05
GO:BP	muscle structure development	GO:0061061	1.60387e-05
GO:BP	epithelial tube morphogenesis	GO:0060562	1.61531e-05
GO:BP	embryonic digestive tract morphogenesis	GO:0048557	1.74112e-05
GO:BP	in utero embryonic development	GO:0001701	1.88972e-05
GO:BP	digestive tract morphogenesis	GO:0048546	2.00721e-05
GO:BP	SMAD protein signal transduction	GO:0060395	2.56239e-05
GO:BP	camera-type eye development	GO:0043010	2.60842e-05
GO:BP	embryonic digestive tract development	GO:0048566	2.68055e-05
GO:BP	regulation of extracellular matrix organization	GO:1903053	4.19154e-05
GO:BP	epithelial cell proliferation	GO:0050673	4.30876e-05
GO:BP	positive regulation of angiogenesis	GO:0045766	5.43967e-05
GO:BP	positive regulation of vasculature development	GO:1904018	6.15355e-05
GO:BP	transforming growth factor beta receptor superfamily signaling pathway	GO:0141091	6.51091e-05
GO:BP	embryonic organ development	GO:0048568	7.6235e-05
GO:BP	cell-substrate adhesion	GO:0031589	7.91599e-05
GO:BP	MAPK cascade	GO:0000165	0.000132719
GO:BP	intestinal epithelial cell differentiation	GO:0060575	0.000160248
GO:BP	heart development	GO:0007507	0.000193707
GO:BP	transmembrane receptor protein tyrosine kinase signaling pathway	GO:0007169	0.000217036
GO:BP	endodermal cell differentiation	GO:0035987	0.000217583
GO:BP	actin filament-based process	GO:0030029	0.000231407
GO:BP	Wnt signaling pathway	GO:0016055	0.000261837
GO:BP	morphogenesis of a branching epithelium	GO:0061138	0.000268375
GO:BP	cell-cell signaling by wnt	GO:0198738	0.000279195
GO:BP	regulation of MAPK cascade	GO:0043408	0.000296692
GO:BP	renal filtration	GO:0097205	0.000306843
GO:BP	negative regulation of intracellular signal transduction	GO:1902532	0.000319244
GO:BP	columnar/cuboidal epithelial cell differentiation	GO:0002065	0.00033259
GO:BP	branching morphogenesis of an epithelial tube	GO:0048754	0.000353864
GO:BP	response to hypoxia	GO:0001666	0.000389596
GO:BP	actin cytoskeleton organization	GO:0030036	0.000541588
GO:BP	macromolecule glycosylation	GO:0043413	0.000543899
GO:BP	protein glycosylation	GO:0006486	0.000543899
GO:BP	extracellular matrix disassembly	GO:0022617	0.000549147
GO:BP	morphogenesis of a branching structure	GO:0001763	0.000659167
GO:BP	epithelial cell migration	GO:0010631	0.000669792
GO:BP	glycoprotein metabolic process	GO:0009100	0.000688431
GO:BP	regulation of SMAD protein signal transduction	GO:0060390	0.000734134
GO:BP	epithelium migration	GO:0090132	0.000750364
GO:BP	heart morphogenesis	GO:0003007	0.000781922
GO:BP	positive regulation of SMAD protein signal transduction	GO:0060391	0.000784556
GO:BP	tissue migration	GO:0090130	0.000938137
GO:BP	leukocyte migration	GO:0050900	0.0010345
GO:BP	response to decreased oxygen levels	GO:0036293	0.00122009
GO:BP	glycosylation	GO:0070085	0.00125293
GO:BP	cell-cell adhesion	GO:0098609	0.00139308
GO:BP	muscle cell differentiation	GO:0042692	0.00154585
GO:BP	embryo development ending in birth or egg hatching	GO:0009792	0.00160506
GO:BP	mesenchyme development	GO:0060485	0.00201702
GO:BP	canonical Wnt signaling pathway	GO:0060070	0.00201702
GO:BP	positive regulation of integrin-mediated signaling pathway	GO:2001046	0.00243674
GO:BP	nephron development	GO:0072006	0.00247277
GO:BP	endothelial cell proliferation	GO:0001935	0.00247277
GO:BP	lung morphogenesis	GO:0060425	0.00249483
GO:BP	regulation of sprouting angiogenesis	GO:1903670	0.00269265
GO:BP	left/right pattern formation	GO:0060972	0.0029505
GO:BP	export from cell	GO:0140352	0.00333927
GO:BP	secretion by cell	GO:0032940	0.00335024
GO:BP	glycoprotein biosynthetic process	GO:0009101	0.00348314
GO:BP	positive regulation of transmembrane receptor protein serine/threonine kinase signaling pathway	GO:0090100	0.00352563
GO:BP	renal system process involved in regulation of systemic arterial blood pressure	GO:0003071	0.00354187
GO:BP	regulation of glomerular filtration	GO:0003093	0.0036317
GO:BP	skeletal system development	GO:0001501	0.00388869
GO:BP	regulation of cell-substrate adhesion	GO:0010810	0.00417367
GO:BP	positive regulation of MAPK cascade	GO:0043410	0.00424417
GO:BP	chordate embryonic development	GO:0043009	0.00427739
GO:BP	embryonic organ morphogenesis	GO:0048562	0.00429537
GO:BP	integrin-mediated signaling pathway	GO:0007229	0.00471503
GO:BP	wound healing	GO:0042060	0.00537336
GO:BP	negative regulation of transmembrane receptor protein serine/threonine kinase signaling pathway	GO:0090101	0.00567397
GO:BP	endocrine process	GO:0050886	0.00622919
GO:BP	glomerular filtration	GO:0003094	0.00626798
GO:BP	response to retinoic acid	GO:0032526	0.00666634
GO:BP	cell junction organization	GO:0034330	0.00667239
GO:BP	renal system process involved in regulation of blood volume	GO:0001977	0.00725039
GO:BP	regulation of epithelial cell migration	GO:0010632	0.00814857
GO:BP	response to oxygen levels	GO:0070482	0.00815301
GO:BP	mesenchymal cell differentiation	GO:0048762	0.00848125
GO:BP	steroid metabolic process	GO:0008202	0.00890216
GO:BP	leukemia inhibitory factor signaling pathway	GO:0048861	0.00947404
GO:BP	endodermal cell fate commitment	GO:0001711	0.00982363
GO:BP	actin filament organization	GO:0007015	0.010357
GO:BP	pattern specification process	GO:0007389	0.010357
GO:BP	cardiac epithelial to mesenchymal transition	GO:0060317	0.010419
GO:BP	regulation of endocrine process	GO:0044060	0.0114147
GO:BP	regulation of systemic arterial blood pressure	GO:0003073	0.0119147
GO:BP	regulation of body fluid levels	GO:0050878	0.0137382
GO:BP	negative regulation of BMP signaling pathway	GO:0030514	0.0140377
GO:BP	regionalization	GO:0003002	0.0148043
GO:BP	lung alveolus development	GO:0048286	0.0155211
GO:BP	embryonic heart tube development	GO:0035050	0.0165188
GO:BP	renal system process	GO:0003014	0.017079
GO:BP	fat cell differentiation	GO:0045444	0.0181407
GO:BP	sex differentiation	GO:0007548	0.018488
GO:BP	retinal blood vessel morphogenesis	GO:0061304	0.0188337
GO:BP	response to wounding	GO:0009611	0.0191268
GO:BP	determination of left/right symmetry	GO:0007368	0.0191733
GO:BP	reproductive structure development	GO:0048608	0.021365
GO:BP	heart looping	GO:0001947	0.0227783
GO:BP	muscle tissue development	GO:0060537	0.0236937
GO:BP	positive regulation of phosphorus metabolic process	GO:0010562	0.0240421
GO:BP	positive regulation of phosphate metabolic process	GO:0045937	0.0240421
GO:BP	reproductive system development	GO:0061458	0.024629
GO:BP	epidermis morphogenesis	GO:0048730	0.0249555
GO:BP	skin epidermis development	GO:0098773	0.0253755
GO:BP	sprouting angiogenesis	GO:0002040	0.0253755
GO:BP	regulation of integrin-mediated signaling pathway	GO:2001044	0.0271881
GO:BP	odontogenesis	GO:0042476	0.0282897
GO:BP	odontogenesis of dentin-containing tooth	GO:0042475	0.0289463
GO:BP	positive regulation of cell-substrate adhesion	GO:0010811	0.0298492
GO:BP	determination of bilateral symmetry	GO:0009855	0.0314803
GO:BP	specification of symmetry	GO:0009799	0.0314803
GO:BP	embryonic camera-type eye development	GO:0031076	0.0322834
GO:BP	regulation of cell projection organization	GO:0031344	0.0333681
GO:BP	response to vitamin	GO:0033273	0.0352513
GO:BP	determination of heart left/right asymmetry	GO:0061371	0.0385849
GO:BP	embryonic heart tube morphogenesis	GO:0003143	0.0385849
GO:BP	miRNA metabolic process	GO:0010586	0.0400531
GO:BP	regulation of actin filament-based process	GO:0032970	0.0413816
GO:BP	regulation of renal system process	GO:0098801	0.0414467
GO:BP	response to vitamin A	GO:0033189	0.0414467
GO:BP	bone development	GO:0060348	0.0420943
GO:BP	kidney morphogenesis	GO:0060993	0.0426488
GO:BP	negative regulation of cellular response to growth factor stimulus	GO:0090288	0.0426488
GO:BP	regeneration	GO:0031099	0.0452841
GO:BP	endocrine hormone secretion	GO:0060986	0.0454768
GO:BP	response to nutrient	GO:0007584	0.0460639
GO:CC	basement membrane	GO:0005604	3.27432e-08
GO:CC	extracellular matrix	GO:0031012	3.40954e-07
GO:CC	external encapsulating structure	GO:0030312	3.66188e-07
GO:CC	collagen-containing extracellular matrix	GO:0062023	6.1001e-07
GO:CC	anchoring junction	GO:0070161	1.20881e-05
GO:CC	cell projection membrane	GO:0031253	2.53455e-05
GO:CC	cell-cell junction	GO:0005911	3.6145e-05
GO:CC	apical part of cell	GO:0045177	6.86756e-05
GO:CC	brush border	GO:0005903	0.000101776
GO:CC	protein complex involved in cell adhesion	GO:0098636	0.000130804
GO:CC	laminin-1 complex	GO:0005606	0.000169164
GO:CC	apical plasma membrane	GO:0016324	0.000457248
GO:CC	external side of plasma membrane	GO:0009897	0.000925475
GO:CC	brush border membrane	GO:0031526	0.0011301
GO:CC	protein complex involved in cell-matrix adhesion	GO:0098637	0.00173729
GO:CC	cluster of actin-based cell projections	GO:0098862	0.00248613
GO:CC	receptor complex	GO:0043235	0.00725382
GO:CC	lysosome	GO:0005764	0.0120759
GO:CC	lytic vacuole	GO:0000323	0.0120759
GO:CC	laminin complex	GO:0043256	0.0137015
GO:CC	actin-based cell projection	GO:0098858	0.0141658
GO:CC	endocytic vesicle	GO:0030139	0.0187881
GO:CC	apicolateral plasma membrane	GO:0016327	0.0206788
GO:CC	vacuole	GO:0005773	0.0258927
GO:CC	side of membrane	GO:0098552	0.0371876
GO:CC	ruffle	GO:0001726	0.0419416
KEGG	PI3K-Akt signaling pathway	KEGG:04151	2.67557e-05
KEGG	Various types of N-glycan biosynthesis	KEGG:00513	0.00012465
KEGG	Pathways in cancer	KEGG:05200	0.000214007
KEGG	ECM-receptor interaction	KEGG:04512	0.000233916
KEGG	Focal adhesion	KEGG:04510	0.000241846
KEGG	N-Glycan biosynthesis	KEGG:00510	0.000534144
KEGG	Signaling pathways regulating pluripotency of stem cells	KEGG:04550	0.00148656
KEGG	Small cell lung cancer	KEGG:05222	0.00286253
KEGG	Human papillomavirus infection	KEGG:05165	0.0220766
KEGG	Glycosphingolipid biosynthesis - lacto and neolacto series	KEGG:00601	0.0383305
KEGG	Amoebiasis	KEGG:05146	0.0499878
REAC	Extracellular matrix organization	REAC:R-MMU-1474244	2.30887e-05
REAC	Laminin interactions	REAC:R-MMU-3000157	7.10547e-05
WP	Focal adhesion PI3K Akt mTOR signaling pathway	WP:WP2841	0.000199188
WP	Focal adhesion	WP:WP85	0.00155189
WP	ESC pluripotency pathways	WP:WP339	0.0131648
WP	Mechanisms associated with pluripotency	WP:WP1763	0.0413579
HP	Abnormal urine cytology	HP:0012614	0.0145496
HP	Hematuria	HP:0000790	0.0145496
HP	Decreased corneal reflex	HP:0008000	0.0271423
HP	Abnormal corneal reflex	HP:0034251	0.0420842
