## Supplementary material for "The KRAB-Zinc Finger protein ZKSCAN3 represses enhancers via embedded retrotransposons": Table S6

### Sheet: Sheet1
Target	Assay	Forward Primer	Reverse Primer
L1td1	qPCR	AAGGCGCAGATTTGGGATTTT	GGATGCAGGTACTTCGCTGT
Plac9a	qPCR	TAGACATTATGGAGGAGACGGT	TGGGAAGGTTTGAAGCCAGT
Zfp428	qPCR	ACCCCTCTCTACCTGCCAAC	CTCCGGGCCTGGGGAA
Nanog	qPCR	CAGAAAAACCAGTGGTTGAAGA	GCAATGGATGCTGGGATACTC
Pou5f1	qPCR	TAGGTGAGCCGTCTTTCCAC	GCTTAGCCAGGTTCGAGGAT
Pax6	qPCR	GCAGATGCAAAAGTCCAGGTG	CAGGTTGCGAAGAACTCTGTTT
	qPCR
Nestin	qPCR	CCCTGAAGTCGAGGAGCTG	CTGCTGCACCTCTAAGCGA
	qPCR
Sox2	qPCR	CACAGATGCAACCGATGCA	GGTGCCCTGCTGCGAGTA
Fgf5	qPCR	GCCTGTCCTTGCTCTTCCTCAT	GGAGAAGCTGCGACTGGTGA
T	qPCR	TCTCTGGTCTGTGAGCAATGGT	TGCGTCAGTGGTGTGTAATGTG
Fgf8	qPCR	CGCTTTAGTTGAGGAACTCGAAGCG	ACATGGCCTTTACCCGCAAG
Actc1	qPCR	CCAAAGCTGTGCCAGGATGT	GCCATTGTCACACACCAAAGC
Gata6	qPCR	GAAGCGCGTGCCTTCATC	GTAGTGGTTGTGGTGTGACAGTTG
Gata4	qPCR	CTGGAAGACACCCCAATCTC	GTAGTGTCCCGTCCCATCTC
Dab2	qPCR	TTGATGATGTGCCTGATGCT	TTTGCTTGTGTTGTCCCTGA
Rmr2	qPCR	CCGAGCTGGAAAGTAAAGCG	ATGGGAAAGACAACGAAGCG
Atp5b	qPCR	GGCCAAGATGTCCTGCTGTT	GCTGGTAGCCTACAGCAGAAGG
Hprt	qPCR	AGTGTTGGATACAGGCCAGAC	CGTGATTCAAATCCCTGAAGT
UbqC	qPCR	GAGTTCCGTCTGCTGTGTGA	TCACAAAGATCTGCATCGTCA
Gapdh	qPCR	AACTTTGGCATTGTGGAAGG	ATGCAGGGATGATGTTCTGG
Flanking PCR for genomic region targeted by Zkscan3 sgRNA1	Genomic PCR	GAGTCTTTGGGATCCCTGCC	ACTGGGTGGAGAATTGAGGC
Flanking PCR for genomic region targeted by Zkscan3 sgRNA2	Genomic PCR	TTACCTATTCCATCTCTTTGGTGG	AACCAGTTATAAGCAGGAAGGAGC
